# Mapping Responsive Genomic Elements to Heat Stress in a Maize Diversity Panel

**DOI:** 10.1101/2022.06.23.497238

**Authors:** Zhikai Liang, Zachary A. Myers, Dominic Petrella, Julia Engelhorn, Thomas Hartwig, Nathan M. Springer

## Abstract

Many plant species exhibit genetic variation for tolerating environmental stress. A transcriptome investigation of over 100 maize inbreds revealed many *cis*- and *trans*-acting eQTLs that influence the expression response to heat stress. The *cis*-acting eQTL in response to heat stress are identified in genes with differential responses to heat stress between genotypes as well as genes that are only expressed under heat stress. The *cis*-acting variants for heat stress responsive expression likely result from distinct promoter activities and the differential heat responses of the alleles were confirmed for selected genes using transient expression assays. Global foot-printing of transcription factor binding was performed in control and heat stress conditions to document regions with heat-enriched transcription factor binding occupancies. Footprints enriched near proximal regions of characterized heat-responsive genes in a large association panel can be utilized for prioritizing functional genomic regions that regulate genotype-specific responses under heat stress.
