## Supplemental Table S1 for "Mapping Responsive Genomic Elements to Heat Stress in a Maize Diversity Panel"

### Sheet: Supplemental Table S1
Supplemental Table S1. BLUPs of measured photosynthetic parameters under control and heat conditions.
Genotype	NPQcontrol	YIIcontrol	YNOcontrol	NPQheat	YIIheat	YNOheat
4226	-0.065618	0.0692186	-0.00689253	-0.0349016	0.0450966	-0.0133179
B73	-0.0348874	0.0291124	0.00370172	0.0183196	0.00504853	-0.0278455
PHW79	0.000939139	0.020456	-0.0199351	0.0417283	-0.0126894	-0.0314878
PHW80	-0.0157688	-0.00384187	0.0233767	0.026484	-0.0367724	0.010101
PHW86	-0.00472962	-0.00764756	0.0158984	0.0489493	-0.0392077	-0.0112631
PHWG5	0.0758264	-0.0348729	-0.039254	0.0802402	-0.0389372	-0.0448759
SG-30A	-0.0241227	0.0210415	0.00561578	-0.0545514	0.0381825	0.0175072
TZU-CHIAO-HSI-WU-105	0.0439023	-0.0571216	0.017768	0.0588447	-0.0565258	-0.00357203
B97	-0.00893041	0.000423356	0.00712927	-0.0883904	0.0193901	0.0707142
VaW6	0.0206306	-0.045119	0.0292971	0.0141816	-0.0348782	0.0212103
W182E	0.0391287	-0.012917	-0.0242974	-0.0237954	0.0389943	-0.0161056
W22	0.0197355	0.005526	-0.0236742	-0.00908599	0.0303352	-0.0226573
W37A	0.0501678	-0.012917	-0.0358264	0.0155188	-0.00267739	-0.0141116
W552	0.0113816	-0.0181864	0.0102897	-0.0173767	0.0157231	0.00155535
W610S	-0.0256145	0.0195778	0.00873174	-0.0168419	0.0319588	-0.0161056
W9	-0.0282997	-0.0735154	0.110624	0.000541979	-0.0465138	0.0479866
C103	0.0465637	-0.0478797	0.000585765	0.0199243	-0.0425762	0.0205798
DE3	-0.0399594	0.0329181	0.0049481	-0.026076	0.023449	7.02905e-05
DK4676A	-0.00475344	-0.0200689	0.0245786	-0.00548284	-0.00225754	0.00519767
DKFBHJ	-0.0313071	0.0133042	0.0167887	-0.014041	0.0199313	-0.00904505
DKIB014	-0.0495068	0.0329181	0.0149192	-0.0573669	0.0567322	-0.00163884
F2834T	-0.0635295	0.0358456	0.0264482	-0.0533553	0.0272373	0.0251375
H99	0.0489506	-0.0352916	-0.0153056	0.0397151	-0.0109166	-0.0338274
HP301	0.0024071	0.0244285	-0.0302622	0.0188545	0.01479	-0.0386699
78010	0.0802779	-0.0534419	-0.0287042	0.0702037	-0.0539412	-0.0210089
LH145	-0.029517	-0.0224108	0.0529338	-0.00949449	-0.00631647	0.0137433
LH146Ht	-0.0369758	-0.0121647	0.0498179	0.023936	-0.0377055	0.0111796
LH185	-0.0029633	0.00540003	-0.00439976	0.0100289	-0.0046929	-0.0087602
LH82	-0.0912766	0.0481409	0.0423396	-0.0445296	0.0193901	0.0239981
M14	-0.0268318	0.00744925	0.0183467	0.049878	-0.0217404	-0.0332577
Mo17	0.0220986	-0.0215326	-0.001907	0.0496106	-0.0371643	-0.0167361
Mo44	0.0510391	-0.0595895	0.00837566	0.0565641	-0.0607061	0.00064
Mo45	-0.0134057	0.0174026	-0.00626934	0.0140406	-0.00658707	-0.011039
6M502	0.023292	-0.0127502	-0.0125013	0.0581688	-0.0517765	-0.0104693
MoG	0.0990743	-0.0674937	-0.0333782	0.0461338	-0.0839773	0.0362468
MS71	-0.0141427	0.00981138	0.00370597	0.0122246	-0.0206161	0.0108862
NC230	0.0291121	-0.0303799	0.000778822	-0.0126477	0.00238447	0.013165
NC250	0.0362727	-0.0303799	-0.00669947	0.0167711	-0.0284634	0.0143045
NC342	0.0774458	-0.0456026	-0.0334967	0.0330852	-0.0208867	-0.0110476
NK778	-0.0248902	0.00387141	0.0207209	-0.0516945	0.0375618	0.0177227
Oh40B	0.0106141	0.0138248	-0.0269532	-0.0174617	0.0161848	0.00376484
Oh43	0.00375192	-0.00871666	0.00420637	0.036562	-0.0636408	0.0302563
Os420	0.0443283	-0.0251104	-0.0207213	-0.0321711	-0.0308987	0.0689965
Pa875	-0.00430368	-0.0131078	0.0172934	-0.0212059	-0.000321484	0.0251289
PH207	-0.0290672	0.0463195	-0.0200981	-0.0412642	0.0432443	0.000631444
PHB09	0.0109125	0.00416415	-0.0169821	0.00794548	0.0205143	-0.027854
PHG80	-0.00400533	0.0155812	-0.0135546	-0.00114761	0.0175378	-0.0150356
PHG84	0.0303056	-0.0710715	0.0428442	-0.0236129	-0.0622878	0.0929243
PHJ33	-0.0404047	0.0164595	0.0235253	-0.0228105	0.0169966	0.00860737
PHJ40	0.0470135	-0.0213047	-0.0275764	0.0622365	-0.0322517	-0.0301328
PHR36	0.0240401	-0.040626	0.0169818	0.0427132	-0.0346871	-0.00677477
A239	0.00479394	0.0299907	-0.0386753	0.00173814	0.0413083	-0.048355
PHV63	0.00763054	0.00387141	-0.013243	0.00794548	0.0226791	-0.0301328
PHW30	-0.0696436	0.0100191	0.0609168	-0.0268222	-0.0122277	0.0436445
PHW43	-0.0302606	0.0328532	-0.0045183	-0.0746946	0.0459503	0.0333897
PHW52	0.0297089	0.00504239	-0.0375474	0.0202479	0.049468	-0.0714368
Va26	0.0520855	-0.0608254	0.0091919	0.0143641	-0.0390166	0.0279775
Va35	0.0168796	-0.057898	0.0428442	-0.0105081	-0.0476756	0.0635843
Va99	-0.0138511	0.00884809	0.00389478	-0.0543689	0.0243027	0.0345291
W606S	0.0127026	-0.0224757	0.0095035	0.0114222	-0.00816875	-0.00136254
Yu796-NS	-0.00907737	0.0223144	-0.0154242	0.010085	0.0253851	-0.0352602
B103	-0.0623361	0.0496047	0.0105568	-0.0335644	0.0459084	-0.0155967
1538	-0.0513479	0.0544286	-0.0038075	-0.0228936	0.0218521	0.00277116
2369	-0.00808634	0.0113949	-0.00318431	-0.0196843	0.0175226	0.00391058
764	0.00265446	0.0289597	-0.0330975	0.00144375	-0.00223086	0.00220145
2MA22	0.00354953	-0.00265687	-0.000379952	-0.0504403	-0.00331324	0.0586026
33-16	-0.0188271	0.0169571	0.00211281	-0.000695798	-0.00764276	0.0101774
3IJI1	-0.0215123	0.00583276	0.0167578	-0.0635451	0.0445821	0.0221413
4F-234-BX-4	-0.00480443	-0.00353511	0.00927951	0.00144375	-0.0506674	0.0531904
A334	0.0136936	-0.0120247	-0.00100314	0.0490487	-0.0152194	-0.0348296
A427	0.0116051	0.0111022	-0.023438	0.0121415	0.0234757	-0.0362539
B104	-0.0366775	-0.00133312	0.0379772	-0.0132387	0.00234258	0.00861593
A659	0.0563585	-0.0155377	-0.0418222	0.057072	-0.00466622	-0.0544846
B-28	0.031595	-0.0175869	-0.0137786	0.0279207	-0.0200901	-0.00719875
B14A	-0.0197222	0.0111022	0.00927951	-0.0228936	0.0291582	-0.00491991
B85	0.0354161	-0.0352757	0.00163296	-0.000926234	-0.00577387	0.00681053
B88	0.0277163	-0.0137812	-0.0137786	0.0485138	-0.0214431	-0.0277083
CO257	-0.0594035	-2.21574e-05	0.0625624	-0.0493705	0.0177932	0.0352446
FR19	-0.017037	0.0356928	-0.0196989	-0.0667544	0.0451233	0.0249898
H121	0.0393522	-0.0152449	-0.0243728	0.0803396	-0.0587853	-0.022296
H96	0.0136936	-0.010561	-0.00256112	-0.0632776	0.0470175	0.0192927
B115	-0.0507002	0.0323326	0.0167887	0.0335639	-0.0128108	-0.0252818
Ia-453	0.0235394	-0.0196361	-0.00318431	0.0300602	-0.0257726	-0.00349564
INBRED-305	0.0342802	0.0105167	-0.0464961	-0.00764933	0.00940474	-0.000362242
K47	-0.0191255	-2.21574e-05	0.020497	-0.0450914	0.019958	0.0284081
LH143	0.0468111	-0.0325169	-0.0137786	0.0295253	-0.00304264	-0.0268537
LH184	0.0420374	-0.0705739	0.0317144	-0.00310279	-0.0601382	0.0680028
LH215	-0.00868305	-0.00616982	0.0161346	0.0362114	-0.0122429	-0.02429
Mo1W	-0.0143518	0.0222265	-0.00816984	-0.0154052	0.0150872	0.00191659
MS200	-0.0504528	0.0260322	0.0254825	-0.00470745	0.02997	-0.0251446
MS225	0.0157821	-0.00382785	-0.011909	0.0351417	0.00832236	-0.0447995
MS72	-0.0746196	0.0245685	0.0522797	-0.0429519	0.00453402	0.0423659
B2	-0.0417495	0.0657057	-0.028081	0.00548235	0.023449	-0.0335425
N217	-0.0322531	0.00583276	0.0279752	-0.0577607	0.0227586	0.0371622
N542	-0.0160671	0.00786796	0.0112245	-0.0104232	0.041159	-0.0326272
ND259	0.0221224	0.00259854	-0.023051	0.0179258	0.0138289	-0.0340515
NS701	-0.000850995	0.023969	-0.0218046	-0.0179116	0.0241115	-0.00670543
NY6371	-0.0250178	0.0511943	-0.0255438	0.0267515	0.00841701	-0.0377546
Oh7	-0.00950331	0.00494051	0.00748536	-0.0877144	-0.00646573	0.0998302
Os426	-0.0593287	0.0541218	0.00717376	0.000274535	0.018429	-0.0200936
