## Supplemental Table S2 for "Mapping Responsive Genomic Elements to Heat Stress in a Maize Diversity Panel"

### Sheet: Supplemental Table S2
Supplemental Table S2. Identified genome-wide association loci using three collected photosynthetic parameters under control and heat.
SNP	Trait	P-value	Distance-to-TSS-of-the-closest-gene	The Closest Gene	reGene
S1_193754712	YIIcontrol	1.4e-06	1517	Zm00001d031542	Yes
S1_193763537	YIIcontrol	1.4e-06	-4209	Zm00001d031543	No
S1_193766527	YIIcontrol	1.4e-06	-1219	Zm00001d031543	No
S1_193780335	YIIcontrol	5.46e-07	1880	Zm00001d031544	No
S10_143796127	YNOcontrol	4.59e-07	35	Zm00001d026337	No
S10_143796153	YNOcontrol	1.54e-06	9	Zm00001d026337	No
S2_213886673	NPQcontrol	1.22e-06	175	Zm00001d006666	No
S2_241039311	YIIcontrol	1.77e-06	1322	Zm00001d007859	No
S2_244370065	YIIcontrol	8.17e-07	1206	Zm00001d007975	No
S3_16787024	YNOheat	1.1e-06	12606	Zm00001d039856	No
S3_16787564	YNOheat	9.85e-07	12066	Zm00001d039856	No
S3_16788683	YNOheat	1.29e-06	10947	Zm00001d039856	No
S3_16788726	YNOheat	1.65e-06	10904	Zm00001d039856	No
S3_16788816	YNOheat	1.75e-06	10814	Zm00001d039856	No
S3_68119690	NPQcontrol	1.43e-06	554	Zm00001d040826	No
S3_68119777	NPQcontrol	1.21e-06	467	Zm00001d040826	No
S3_68168672	NPQcontrol	6.31e-07	4151	Zm00001d040828	No
S3_68532612	NPQcontrol	1.43e-06	12599	Zm00001d040831	No
S3_68534323	NPQcontrol	1.18e-06	10888	Zm00001d040831	No
S3_68538863	NPQcontrol	9.44e-07	6348	Zm00001d040831	No
S3_68541629	NPQcontrol	1.43e-06	3582	Zm00001d040831	No
S3_68542915	NPQcontrol	9.44e-07	2296	Zm00001d040831	No
S3_68543298	NPQcontrol	2.1e-06	1913	Zm00001d040831	No
S3_68544380	NPQcontrol	1.43e-06	831	Zm00001d040831	No
S3_219195361	YIIheat	1.31e-06	-1688	Zm00001d044102	No
S4_45046889	YIIheat	2.63e-07	2040	Zm00001d049800	No
S4_45072944	YIIheat	2.57e-07	-1991	Zm00001d049801	No
S4_45072981	YIIheat	1.04e-06	-1954	Zm00001d049801	No
S4_45073328	YIIheat	7.63e-07	-1607	Zm00001d049801	No
S4_45073491	YIIheat	5.27e-08	-1444	Zm00001d049801	No
S4_45073640	YIIheat	1.04e-06	-1295	Zm00001d049801	No
S4_45074501	YIIheat	9.9e-07	-434	Zm00001d049801	No
S4_45074544	YIIheat	2.63e-07	-391	Zm00001d049801	No
S4_45298732	YIIheat	4.58e-08	229	Zm00001d049803	No
S4_45298816	YIIheat	5.01e-07	145	Zm00001d049803	No
S4_45298833	YIIheat	9.54e-08	128	Zm00001d049803	No
S5_187384603	YNOcontrol	1.05e-06	-1368	Zm00001d017163	No
S5_187384619	YNOcontrol	7.21e-07	-1352	Zm00001d017163	No
S5_187385310	YNOcontrol	9.64e-07	-661	Zm00001d017163	No
S5_187385442	YNOcontrol	8.57e-07	-529	Zm00001d017163	No
S5_187385846	YNOcontrol	9.21e-07	-125	Zm00001d017163	No
S5_187385875	YNOcontrol	8.72e-07	-96	Zm00001d017163	No
S5_187386056	YNOcontrol	5.53e-07	85	Zm00001d017163	No
S5_187386789	YNOcontrol	2.83e-07	228	Zm00001d017164	Yes
S5_187389919	YNOcontrol	1.64e-06	3358	Zm00001d017164	Yes
S5_187392526	YNOcontrol	9.56e-07	5965	Zm00001d017164	Yes
S5_187392653	YNOcontrol	1.19e-06	6092	Zm00001d017164	Yes
S7_6511208	YNOcontrol	3.48e-08	63	Zm00001d018824	No
S7_6511235	YNOcontrol	1.45e-08	36	Zm00001d018824	No
S7_6511969	YNOcontrol	1.79e-06	-698	Zm00001d018824	No
S7_149059470	NPQcontrol	5.05e-07	-722	Zm00001d021331	No
S7_149059699	NPQcontrol	8.1e-07	-951	Zm00001d021331	No
S7_149060915	NPQcontrol	1.61e-07	-2167	Zm00001d021331	No
S7_149061160	NPQcontrol	5.79e-07	-2412	Zm00001d021331	No
S9_9115314	YIIcontrol	4.42e-08	10028	Zm00001d044979	No
S9_13679289	YNOcontrol	5.23e-07	-1061	Zm00001d045127	No
