## Supplemental Table S3 for "Mapping Responsive Genomic Elements to Heat Stress in a Maize Diversity Panel"

### Sheet: Supplemental Table S3
Supplemental Table S3. The alignment statistics of RNA-seq samples in the large diversity panel
Sample	Total alignment	Unique alignment
Control 1538	0.9243	0.8558
Control 2369	0.9655	0.8981
Control 2MA22	0.9223	0.8466
Control 33-16	0.9237	0.8446
Control 3IJI1	0.9217	0.8519
Control 4226	0.9246	0.8502
Control 4F-234-BX-4	0.9155	0.8409
Control 6M502	0.9222	0.8455
Control 764	0.9603	0.8971
Control 78010	0.9626	0.898
Control A239	0.9195	0.8438
Control A334	0.9159	0.8428
Control A427	0.9246	0.8529
Control A659	0.9272	0.8553
Control B-28	0.9176	0.837
Control B103	0.9378	0.8634
Control B104	0.9411	0.8656
Control B115	0.9226	0.8521
Control B14A	0.939	0.8659
Control B2	0.9261	0.8556
Control B73	0.9799	0.9186
Control B85	0.9162	0.8406
Control B88	0.9224	0.8584
Control B97	0.9235	0.8425
Control C103	0.9152	0.8384
Control CO257	0.929	0.8576
Control DE3	0.9196	0.8388
Control DK4676A	0.9263	0.8525
Control DKFBHJ	0.9368	0.8654
Control DKIB014	0.922	0.8492
Control F2834T	0.9214	0.8515
Control FC46	0.918	0.8384
Control FR19	0.9299	0.8526
Control H121	0.9218	0.8435
Control H96	0.9261	0.8547
Control H99	0.921	0.8394
Control HP301	0.9196	0.8463
Control INBRED-305	0.9174	0.8442
Control Ia-453	0.9171	0.8431
Control K47	0.9139	0.8364
Control LH143	0.9426	0.8687
Control LH145	0.9366	0.8655
Control LH146Ht	0.9464	0.8711
Control LH184	0.9202	0.8446
Control LH185	0.9179	0.8346
Control LH215	0.9274	0.8474
Control LH82	0.9297	0.8564
Control M14	0.9247	0.8527
Control MS200	0.9216	0.8487
Control MS225	0.9176	0.8424
Control MS71	0.9303	0.8605
Control MS72	0.9198	0.8502
Control Mo17	0.9266	0.8524
Control Mo1W	0.9223	0.8529
Control Mo44	0.9238	0.8483
Control Mo45	0.9231	0.8528
Control MoG	0.9216	0.8515
Control N217	0.9435	0.8654
Control N542	0.933	0.8575
Control NC230	0.9251	0.8505
Control NC250	0.9355	0.8626
Control NC342	0.9145	0.8307
Control ND259	0.9181	0.8444
Control NK778	0.927	0.8547
Control NS701	0.9638	0.8828
Control NY6371	0.9216	0.8459
Control Oh40B	0.9172	0.84
Control Oh43	0.9206	0.8485
Control Oh7	0.9254	0.8489
Control Os420	0.9219	0.8433
Control Os426	0.9346	0.8663
Control PH207	0.9254	0.8553
Control PHB09	0.9381	0.8709
Control PHG80	0.9308	0.8592
Control PHG84	0.9175	0.832
Control PHJ33	0.9183	0.8345
Control PHJ40	0.9233	0.8498
Control PHK42	0.9172	0.8431
Control PHR36	0.9207	0.843
Control PHV63	0.9274	0.8464
Control PHW30	0.9194	0.8475
Control PHW43	0.9214	0.843
Control PHW52	0.9518	0.8777
Control PHW79	0.9285	0.8484
Control PHW80	0.9218	0.8414
Control PHW86	0.9251	0.851
Control PHWG5	0.8446	0.5988
Control Pa875	0.9237	0.8445
Control SG-30A	0.9173	0.8312
Control TZU-CHIAO-HSI-WU-105	0.9195	0.8413
Control Va26	0.9169	0.8377
Control Va35	0.9168	0.8366
Control Va99	0.9225	0.8434
Control VaW6	0.9171	0.8305
Control W182E	0.9223	0.8408
Control W22	0.9229	0.836
Control W37A	0.9211	0.8452
Control W552	0.9208	0.838
Control W606S	0.9228	0.8467
Control W610S	0.948	0.8693
Control W9	0.9172	0.8388
Control Yu796-NS	0.9157	0.8302
Heat 1538	0.9313	0.8715
Heat 2369	0.9745	0.9217
Heat 2MA22	0.9254	0.8644
Heat 33-16	0.9243	0.8592
Heat 3IJI1	0.918	0.853
Heat 4226	0.9264	0.8615
Heat 4F-234-BX-4	0.9143	0.8515
Heat 6M502	0.9275	0.8642
Heat 764	0.9608	0.9058
Heat 78010	0.9593	0.9005
Heat A239	0.921	0.8591
Heat A334	0.919	0.8574
Heat A427	0.9211	0.8554
Heat A659	0.9253	0.8627
Heat B-28	0.9177	0.8539
Heat B103	0.9412	0.8802
Heat B104	0.9412	0.8738
Heat B115	0.9225	0.8592
Heat B14A	0.949	0.8923
Heat B2	0.9156	0.8531
Heat B73	0.9856	0.9351
Heat B85	0.9214	0.8551
Heat B88	0.9263	0.8693
Heat B97	0.9257	0.8659
Heat C103	0.9184	0.855
Heat CO257	0.939	0.8816
Heat DE3	0.9231	0.8548
Heat DK4676A	0.9341	0.8729
Heat DKFBHJ	0.9387	0.8786
Heat DKIB014	0.9283	0.8685
Heat F2834T	0.9175	0.8564
Heat FC46	0.9159	0.8465
Heat FR19	0.926	0.8642
Heat H121	0.9243	0.8578
Heat H96	0.9315	0.87
Heat H99	0.9263	0.8585
Heat HP301	0.9201	0.8577
Heat INBRED-305	0.9174	0.8536
Heat Ia-453	0.9169	0.8542
Heat K47	0.9133	0.846
Heat LH143	0.943	0.8792
Heat LH145	0.9415	0.8822
Heat LH146Ht	0.9428	0.8798
Heat LH184	0.9161	0.8529
Heat LH185	0.9217	0.8567
Heat LH215	0.9233	0.8548
Heat LH82	0.9213	0.8539
Heat M14	0.9247	0.8619
Heat MS200	0.9173	0.8509
Heat MS225	0.9267	0.8626
Heat MS71	0.9228	0.8556
Heat MS72	0.923	0.8632
Heat Mo17	0.9201	0.8571
Heat Mo1W	0.9194	0.856
Heat Mo44	0.9187	0.8538
Heat Mo45	0.9238	0.8621
Heat MoG	0.9241	0.8624
Heat N217	0.9429	0.8756
Heat N542	0.93	0.8708
Heat NC230	0.924	0.8601
Heat NC250	0.9343	0.8736
Heat NC342	0.9141	0.8489
Heat ND259	0.9145	0.853
Heat NK778	0.9274	0.8675
Heat NS701	0.9703	0.9141
Heat NY6371	0.9251	0.8628
Heat Oh40B	0.9164	0.8487
Heat Oh43	0.9234	0.8556
Heat Oh7	0.9244	0.8549
Heat Os420	0.9186	0.8447
Heat Os426	0.9185	0.8572
Heat PH207	0.9129	0.8263
Heat PHB09	0.9307	0.867
Heat PHG80	0.9329	0.8722
Heat PHG84	0.924	0.8622
Heat PHJ33	0.9203	0.8577
Heat PHJ40	0.9254	0.8648
Heat PHK42	0.9167	0.8556
Heat PHR36	0.9161	0.8494
Heat PHV63	0.9289	0.8664
Heat PHW30	0.9219	0.8594
Heat PHW43	0.9232	0.8611
Heat PHW52	0.9513	0.8917
Heat PHW79	0.9283	0.8665
Heat PHW80	0.922	0.8577
Heat PHW86	0.93	0.8682
Heat PHWG5	0.928	0.8656
Heat Pa875	0.9145	0.847
Heat SG-30A	0.9101	0.8334
Heat TZU-CHIAO-HSI-WU-105	0.9126	0.8367
Heat Va26	0.9166	0.8459
Heat Va35	0.9056	0.8273
Heat Va99	0.9195	0.8465
Heat VaW6	0.9165	0.8449
Heat W182E	0.9176	0.8438
Heat W22	0.9286	0.8543
Heat W37A	0.9251	0.8556
Heat W552	0.9201	0.8476
Heat W606S	0.9151	0.8528
Heat W610S	0.9474	0.877
Heat W9	0.918	0.8483
Heat Yu796-NS	0.9149	0.8379
