## Supplemental Table S5 for "Mapping Responsive Genomic Elements to Heat Stress in a Maize Diversity Panel"

### Sheet: Supplemental Table S5
Supplemental Table S5. Heat expressed only (heo) eGenes identified in the study.
ENSRNA049463813
ENSRNA049477741
ENSRNA049478426
ENSRNA049997555
Zm00001d000524
Zm00001d000736
Zm00001d000745
Zm00001d000842
Zm00001d000853
Zm00001d000909
Zm00001d001083
Zm00001d001666
Zm00001d001672
Zm00001d001791
Zm00001d002033
Zm00001d002056
Zm00001d002098
Zm00001d002287
Zm00001d002320
Zm00001d002592
Zm00001d002678
Zm00001d002754
Zm00001d002879
Zm00001d002901
Zm00001d003004
Zm00001d003102
Zm00001d003227
Zm00001d003266
Zm00001d003278
Zm00001d003294
Zm00001d003381
Zm00001d003431
Zm00001d003554
Zm00001d003996
Zm00001d003999
Zm00001d004090
Zm00001d004209
Zm00001d004339
Zm00001d004640
Zm00001d004924
Zm00001d004972
Zm00001d005071
Zm00001d005252
Zm00001d005454
Zm00001d005699
Zm00001d005757
Zm00001d005849
Zm00001d005851
Zm00001d005885
Zm00001d006066
Zm00001d006143
Zm00001d006294
Zm00001d006300
Zm00001d006503
Zm00001d006575
Zm00001d006591
Zm00001d006604
Zm00001d006672
Zm00001d006705
Zm00001d006828
Zm00001d006898
Zm00001d007082
Zm00001d007164
Zm00001d007172
Zm00001d007205
Zm00001d007233
Zm00001d007271
Zm00001d007411
Zm00001d007637
Zm00001d007702
Zm00001d007710
Zm00001d007814
Zm00001d007845
Zm00001d007877
Zm00001d007927
Zm00001d008068
Zm00001d008199
Zm00001d008223
Zm00001d008316
Zm00001d008535
Zm00001d008570
Zm00001d008577
Zm00001d008812
Zm00001d008814
Zm00001d008841
Zm00001d008903
Zm00001d008983
Zm00001d009070
Zm00001d009160
Zm00001d009391
Zm00001d009448
Zm00001d009735
Zm00001d009958
Zm00001d009960
Zm00001d010044
Zm00001d010131
Zm00001d010183
Zm00001d010360
Zm00001d010515
Zm00001d010586
Zm00001d010652
Zm00001d010670
Zm00001d010671
Zm00001d010759
Zm00001d010785
Zm00001d010828
Zm00001d010884
Zm00001d011312
Zm00001d011520
Zm00001d011577
Zm00001d011631
Zm00001d011639
Zm00001d011762
Zm00001d011771
Zm00001d011869
Zm00001d011952
Zm00001d011987
Zm00001d012010
Zm00001d012015
Zm00001d012048
Zm00001d012092
Zm00001d012158
Zm00001d012292
Zm00001d012293
Zm00001d012467
Zm00001d012508
Zm00001d012512
Zm00001d012520
Zm00001d012693
Zm00001d012779
Zm00001d012836
Zm00001d013097
Zm00001d013109
Zm00001d013343
Zm00001d013378
Zm00001d013519
Zm00001d013659
Zm00001d013907
Zm00001d013941
Zm00001d013955
Zm00001d014007
Zm00001d014066
Zm00001d014070
Zm00001d014083
Zm00001d014133
Zm00001d014166
Zm00001d014204
Zm00001d014599
Zm00001d014601
Zm00001d014617
Zm00001d014650
Zm00001d014682
Zm00001d014703
Zm00001d014736
Zm00001d014970
Zm00001d015028
Zm00001d015140
Zm00001d015291
Zm00001d015309
Zm00001d015320
Zm00001d015330
Zm00001d015354
Zm00001d016076
Zm00001d016085
Zm00001d016273
Zm00001d016545
Zm00001d016607
Zm00001d016650
Zm00001d016839
Zm00001d016950
Zm00001d016973
Zm00001d017201
Zm00001d017213
Zm00001d017256
Zm00001d017268
Zm00001d017280
Zm00001d017366
Zm00001d017422
Zm00001d017461
Zm00001d017618
Zm00001d017678
Zm00001d017698
Zm00001d017715
Zm00001d017813
Zm00001d017852
Zm00001d017906
Zm00001d017989
Zm00001d018045
Zm00001d018414
Zm00001d018534
Zm00001d018635
Zm00001d018705
Zm00001d018744
Zm00001d018830
Zm00001d018854
Zm00001d018882
Zm00001d018964
Zm00001d018989
Zm00001d018998
Zm00001d019000
Zm00001d019043
Zm00001d019116
Zm00001d019226
Zm00001d019420
Zm00001d019446
Zm00001d019704
Zm00001d020032
Zm00001d020256
Zm00001d020631
Zm00001d020705
Zm00001d020925
Zm00001d020976
Zm00001d021056
Zm00001d021204
Zm00001d021216
Zm00001d021251
Zm00001d021254
Zm00001d021411
Zm00001d021457
Zm00001d021761
Zm00001d021778
Zm00001d021791
Zm00001d021882
Zm00001d021901
Zm00001d021934
Zm00001d021943
Zm00001d021949
Zm00001d021980
Zm00001d022059
Zm00001d022101
Zm00001d022109
Zm00001d022204
Zm00001d022360
Zm00001d022415
Zm00001d022454
Zm00001d022473
Zm00001d022479
Zm00001d022480
Zm00001d022598
Zm00001d022653
Zm00001d022714
Zm00001d023037
Zm00001d023387
Zm00001d023462
Zm00001d023477
Zm00001d023646
Zm00001d023671
Zm00001d023680
Zm00001d023700
Zm00001d023710
Zm00001d023732
Zm00001d023799
Zm00001d024047
Zm00001d024757
Zm00001d024867
Zm00001d025055
Zm00001d025337
Zm00001d025472
Zm00001d025508
Zm00001d025836
Zm00001d025862
Zm00001d025900
Zm00001d025991
Zm00001d026006
Zm00001d026014
Zm00001d026039
Zm00001d026060
Zm00001d026166
Zm00001d026189
Zm00001d026454
Zm00001d026478
Zm00001d026737
Zm00001d027058
Zm00001d027289
Zm00001d027348
Zm00001d027355
Zm00001d027404
Zm00001d027411
Zm00001d027441
Zm00001d027504
Zm00001d027554
Zm00001d027621
Zm00001d027649
Zm00001d027720
Zm00001d027753
Zm00001d027873
Zm00001d027897
Zm00001d027937
Zm00001d027998
Zm00001d028107
Zm00001d028170
Zm00001d028243
Zm00001d028270
Zm00001d028398
Zm00001d028556
Zm00001d028561
Zm00001d028574
Zm00001d028588
Zm00001d028664
Zm00001d028697
Zm00001d028718
Zm00001d028749
Zm00001d028821
Zm00001d028935
Zm00001d028953
Zm00001d029025
Zm00001d029139
Zm00001d029154
Zm00001d029386
Zm00001d029417
Zm00001d029525
Zm00001d029715
Zm00001d029839
Zm00001d029946
Zm00001d029969
Zm00001d030038
Zm00001d030276
Zm00001d030277
Zm00001d030347
Zm00001d030562
Zm00001d030698
Zm00001d030754
Zm00001d030910
Zm00001d030915
Zm00001d030985
Zm00001d031051
Zm00001d031091
Zm00001d031167
Zm00001d031436
Zm00001d031437
Zm00001d031618
Zm00001d031678
Zm00001d031736
Zm00001d031773
Zm00001d031835
Zm00001d032094
Zm00001d032138
Zm00001d032261
Zm00001d032501
Zm00001d032578
Zm00001d032625
Zm00001d032655
Zm00001d032922
Zm00001d033188
Zm00001d033231
Zm00001d033340
Zm00001d033369
Zm00001d033541
Zm00001d033553
Zm00001d033711
Zm00001d033731
Zm00001d033848
Zm00001d033849
Zm00001d033987
Zm00001d033990
Zm00001d034062
Zm00001d034088
Zm00001d034240
Zm00001d034353
Zm00001d034360
Zm00001d034572
Zm00001d034643
Zm00001d034651
Zm00001d034674
Zm00001d034773
Zm00001d034882
Zm00001d034967
Zm00001d035134
Zm00001d035214
Zm00001d035267
Zm00001d035294
Zm00001d035558
Zm00001d035683
Zm00001d035689
Zm00001d036313
Zm00001d036398
Zm00001d036545
Zm00001d036703
Zm00001d036711
Zm00001d037232
Zm00001d037306
Zm00001d037334
Zm00001d037631
Zm00001d037768
Zm00001d037870
Zm00001d037894
Zm00001d037920
Zm00001d037977
Zm00001d038122
Zm00001d038176
Zm00001d038178
Zm00001d038192
Zm00001d038309
Zm00001d038332
Zm00001d038470
Zm00001d038585
Zm00001d038609
Zm00001d038760
Zm00001d038863
Zm00001d038907
Zm00001d038913
Zm00001d039085
Zm00001d039210
Zm00001d039251
Zm00001d039480
Zm00001d039527
Zm00001d039895
Zm00001d039942
Zm00001d040266
Zm00001d040518
Zm00001d040561
Zm00001d041065
Zm00001d041152
Zm00001d041221
Zm00001d041282
Zm00001d041464
Zm00001d041672
Zm00001d041700
Zm00001d041713
Zm00001d041753
Zm00001d042014
Zm00001d042389
Zm00001d042447
Zm00001d042550
Zm00001d042611
Zm00001d042660
Zm00001d042765
Zm00001d042898
Zm00001d043044
Zm00001d043071
Zm00001d043121
Zm00001d043386
Zm00001d043390
Zm00001d043429
Zm00001d043446
Zm00001d043558
Zm00001d043741
Zm00001d043789
Zm00001d043913
Zm00001d043921
Zm00001d043932
Zm00001d044005
Zm00001d044074
Zm00001d044078
Zm00001d044079
Zm00001d044769
Zm00001d044825
Zm00001d044874
Zm00001d044923
Zm00001d044944
Zm00001d045175
Zm00001d045254
Zm00001d045338
Zm00001d045445
Zm00001d046374
Zm00001d046471
Zm00001d046626
Zm00001d046632
Zm00001d046784
Zm00001d046865
Zm00001d046888
Zm00001d047130
Zm00001d047170
Zm00001d047339
Zm00001d047482
Zm00001d047542
Zm00001d047712
Zm00001d047774
Zm00001d047820
Zm00001d047841
Zm00001d047917
Zm00001d048025
Zm00001d048145
Zm00001d048219
Zm00001d048226
Zm00001d048247
Zm00001d048888
Zm00001d048923
Zm00001d048947
Zm00001d048969
Zm00001d049011
Zm00001d049218
Zm00001d049505
Zm00001d049565
Zm00001d049630
Zm00001d049648
Zm00001d049789
Zm00001d049813
Zm00001d049932
Zm00001d050198
Zm00001d050302
Zm00001d050697
Zm00001d050754
Zm00001d051104
Zm00001d051111
Zm00001d051339
Zm00001d051366
Zm00001d051415
Zm00001d051591
Zm00001d051689
Zm00001d051812
Zm00001d051843
Zm00001d052027
Zm00001d052051
Zm00001d052103
Zm00001d052122
Zm00001d052162
Zm00001d052206
Zm00001d052372
Zm00001d052386
Zm00001d052415
Zm00001d052474
Zm00001d052523
Zm00001d052717
Zm00001d052871
Zm00001d052880
Zm00001d052926
Zm00001d053682
