## Supplemental Table S6 for "Mapping Responsive Genomic Elements to Heat Stress in a Maize Diversity Panel"

### Sheet: Supplemental Table S6
Supplemental Table S6. Identified reQTLs and regulated reGenes in the study.
Gene	SNP	RefCtrlExp	RefHeatExp	AltCtrlExp	AltHeatExp	RefLog2	AltLog2	FDR
Zm00001d030549	S1_143282205	42.7747	19.4513	19.6819	57.7667	-1.09791	1.50663	3.06e-19
Zm00001d017187	S5_188281889	20.8899	42.0395	14.735	103.111	0.975398	2.72607	2.13e-17
Zm00001d006488	S2_209688371	19.7023	16.6982	19.1436	40.1396	-0.22619	1.03021	1.64e-15
Zm00001d004707	S2_132447322	24.0458	19.6823	26.8787	15.7669	-0.276175	-0.733546	1.01e-14
Zm00001d016388	S5_160389695	9.30434	11.3135	6.7221	15.2332	0.25699	1.07189	1.9e-13
Zm00001d005834	S2_190350649	6.62187	8.67518	4.16288	11.2584	0.344143	1.24752	2.53e-13
Zm00001d005114	S2_159063840	12.7139	33.8432	9.00974	47.6772	1.34524	2.28184	6.54e-13
Zm00001d042183	S3_155333793	20.6986	23.6533	17.8665	63.1831	0.184183	1.76636	6.65e-13
Zm00001d029872	S1_91250632	20.2711	33.06	16.1109	50.0341	0.679181	1.57654	8.1e-13
Zm00001d018660	S7_2105111	5.08986	2.1189	3.18793	4.54261	-0.965371	0.404328	9.64e-13
Zm00001d029218	S1_62732678	25.2931	50.2187	10.9604	86.019	0.961984	2.86307	1.33e-12
Zm00001d020727	S7_130345778	120.686	58.8406	164.039	57.9546	-1.02397	-1.48513	1.35e-12
Zm00001d050089	S4_65210754	177.688	247.391	147.22	267.199	0.475169	0.855559	1.44e-12
Zm00001d034886	S1_304715129	61.6854	34.7626	50.4519	37.3338	-0.809679	-0.424606	4.06e-12
Zm00001d006595	S2_211790180	4.09528	4.10132	2.62424	8.04973	0.00171056	1.3202	6.27e-12
Zm00001d045109	S9_13084910	147.828	128.343	142.369	163.532	-0.202441	0.19863	1.05e-11
Zm00001d050910	S4_130225335	41.2182	43.9237	52.5081	41.9218	0.0896106	-0.318048	2.26e-11
Zm00001d028641	S1_41590843	9.69386	45.4245	7.54269	56.489	2.1181	2.75052	3e-11
Zm00001d053080	S4_212716184	6.41617	12.7568	8.2828	7.10291	0.891404	-0.196121	6.3e-11
Zm00001d021526	S7_155154275	523.501	450.938	554.036	351.546	-0.214823	-0.654769	2.01e-10
Zm00001d028550	S1_39104105	12.2565	7.77008	15.5383	4.99851	-0.596037	-1.46313	3.03e-10
Zm00001d012816	S5_638203	29.1602	19.9973	58.6105	18.4014	-0.52244	-1.61941	3.53e-10
Zm00001d006595	S2_211793670	4.31586	4.26405	2.45113	7.10965	-0.014128	1.23257	3.66e-10
Zm00001d029218	S1_62745479	11.6839	63.9088	30.9037	54.3385	2.35541	0.794558	3.72e-10
Zm00001d002611	S2_16721310	35.7388	82.6671	41.645	45.5128	1.18736	0.125251	5.42e-10
Zm00001d039859	S3_16954313	1.41711	25.4007	39.4149	13.3088	3.44922	-1.49798	6.41e-10
Zm00001d046322	S9_80349815	2.6651	13.4548	6.06066	5.54479	1.97962	-0.109456	9.73e-10
Zm00001d020810	S7_133608061	7.90721	13.3018	9.60995	10.6752	0.683153	0.13803	1.65e-09
Zm00001d020810	S7_133608654	7.90721	13.5936	8.82956	10.9435	0.712292	0.281028	1.87e-09
Zm00001d029429	S1_70219664	10.8119	22.1811	12.6619	14.3925	0.972702	0.172074	1.98e-09
Zm00001d018370	S5_219419586	210.244	183.205	150.981	198.14	-0.197598	0.38989	3.61e-09
Zm00001d033786	S1_273676146	34.2054	80.0402	79.3615	82.1698	1.20284	0.0495546	5.14e-09
Zm00001d049539	S4_33796464	0.456538	1.20469	0.870795	0.513379	0.598031	-0.305878	5.29e-09
Zm00001d037473	S6_126449255	83.8952	135.447	96.1053	118.076	0.684588	0.294259	5.48e-09
Zm00001d047302	S9_126208508	37.1596	226.408	39.3359	85.7035	2.57516	1.10403	6.23e-09
Zm00001d032010	S1_209339042	24.3132	19.597	23.1616	24.5594	-0.297455	0.0811342	1.37e-08
Zm00001d007090	S2_221950013	23.4224	32.6112	25.4136	18.5637	0.460734	-0.433103	1.47e-08
Zm00001d047583	S9_136358517	16.6774	15.8502	15.6033	8.82756	-0.0691427	-0.756566	1.6e-08
Zm00001d047765	S9_141342059	189.605	122.298	118.357	269.092	-0.628435	1.17817	2.18e-08
Zm00001d042626	S3_174360674	12.5287	27.652	9.26571	30.2042	1.08261	1.60391	4.31e-08
Zm00001d006794	S2_216886737	1.69116	5.5689	3.91362	6.36177	1.28742	0.583266	4.32e-08
Zm00001d032301	S1_221130482	230.552	209.275	240.277	158.922	-0.139059	-0.593315	5.67e-08
Zm00001d049734	S4_41953565	81.3803	67.4634	75.9179	85.1565	-0.266966	0.16364	5.77e-08
Zm00001d024379	S10_68164640	78.9408	106.436	46.8723	139.823	0.426476	1.55662	8.71e-08
Zm00001d053265	S4_223201693	28.2697	38.7051	28.3762	15.7144	0.439916	-0.813551	9.96e-08
Zm00001d028776	S1_46189705	8.48979	6.0756	5.65269	7.69092	-0.423524	0.385571	1.07e-07
Zm00001d044987	S9_9413487	10.4279	32.5111	9.69226	16.7672	1.55208	0.732647	1.33e-07
Zm00001d033186	S1_253269067	7.52782	17.6152	10.1302	17.6551	1.12623	0.745087	1.69e-07
Zm00001d044023	S3_217002263	20.9565	36.7452	20.6307	20.7561	0.781643	0.00833732	1.7e-07
Zm00001d047681	S9_139149131	13.6839	6.03385	12.6585	14.3345	-1.06185	0.166981	2.01e-07
Zm00001d014771	S5_62614670	55.8808	45.0309	57.2848	35.6818	-0.305338	-0.668056	2.07e-07
Zm00001d041831	S3_139605789	23.1152	18.7849	26.9555	16.7799	-0.285543	-0.652888	2.2e-07
Zm00001d043517	S3_202649781	39.4382	19.7947	20.3377	27.9849	-0.959504	0.441899	2.51e-07
Zm00001d003950	S2_71780103	66.3535	58.7087	44.7366	50.7664	-0.173813	0.178667	4.01e-07
Zm00001d029557	S1_75405334	125.306	451.387	205.927	602.537	1.84064	1.54432	4.89e-07
Zm00001d050043	S4_61390710	347.658	462.641	312.467	315.559	0.411194	0.0141611	6.76e-07
Zm00001d040689	S3_58545841	20.0106	19.5667	16.0862	22.7019	-0.0308098	0.472166	6.92e-07
Zm00001d005460	S2_175013206	11.2297	15.9393	10.0414	47.2403	0.469986	2.12732	7.21e-07
Zm00001d032162	S1_215115670	28.1869	27.5899	26.3162	36.6428	-0.0298151	0.462619	7.45e-07
Zm00001d041475	S3_122399653	13.6138	15.8601	9.72413	16.398	0.206279	0.69806	8.38e-07
Zm00001d005199	S2_163455111	9.70136	9.31647	7.83214	13.7649	-0.0528443	0.741333	8.53e-07
Zm00001d006855	S2_217964359	2.84101	2.26575	3.40862	12.2474	-0.234071	1.58731	1.52e-06
Zm00001d002145	S2_6742823	12.2736	12.6077	19.2919	11.8905	0.0358641	-0.6546	1.6e-06
Zm00001d040322	S3_38201761	26.9771	35.5759	27.0582	25.9447	0.386651	-0.0584226	1.63e-06
Zm00001d044728	S9_637856	1.56358	118.943	5.5707	123.628	5.54805	4.24544	1.67e-06
Zm00001d043497	S3_201982762	46.6442	49.3577	60.2546	53.5742	0.0799136	-0.1666	1.7e-06
Zm00001d049867	S4_49648350	33.8376	103.743	38.6604	41.6695	1.58813	0.105505	1.75e-06
Zm00001d019217	S7_22314142	190.803	116.341	152.184	134.955	-0.708923	-0.17214	1.79e-06
Zm00001d004737	S2_135037118	19.8593	25.1167	14.2535	24.1779	0.324282	0.723022	2.29e-06
Zm00001d030549	S1_143976335	45.0012	20.5483	24.2049	40.3851	-1.0941	0.715404	2.68e-06
Zm00001d045370	S9_19935405	1.9788	6.72403	1.73416	2.25598	1.37462	0.251997	2.85e-06
Zm00001d021416	S7_151554773	88.551	124.789	121.929	121.474	0.490228	-0.005345	3.19e-06
Zm00001d046348	S9_83446563	19.9598	15.5078	20.1609	11.5855	-0.344475	-0.749642	3.65e-06
Zm00001d018309	S5_218238393	94.2643	73.376	89.7704	43.9505	-0.357097	-1.01389	4.27e-06
Zm00001d020541	S7_121684852	13.2805	18.1369	18.4362	18.4263	0.422315	-0.000731768	4.31e-06
Zm00001d014715	S5_60300696	212.444	228.026	180.249	160.339	0.10165	-0.167878	4.32e-06
Zm00001d025581	S10_123000865	22.1878	21.1046	18.8726	24.8943	-0.069021	0.381858	6.29e-06
Zm00001d002942	S2_27771339	23.4803	26.8367	34.3044	30.1962	0.185365	-0.178478	7.07e-06
Zm00001d048687	S4_3254178	1.96128	4.54787	1.92693	16.6492	0.90571	2.59214	7.21e-06
Zm00001d014422	S5_46670844	10.0043	17.2857	15.7667	14.6171	0.732647	-0.10248	7.43e-06
Zm00001d025665	S10_125373703	28.623	121.184	15.9539	118.895	2.04426	2.82208	8.96e-06
Zm00001d020727	S7_130393639	136.037	55.1433	120.655	72.1384	-1.28738	-0.734098	9.18e-06
Zm00001d041945	S3_144771115	83.0897	40.8628	42.7556	35.1273	-1.00626	-0.276378	9.37e-06
Zm00001d029036	S1_55564464	51.2815	62.5485	52.4412	47.5989	0.281556	-0.137029	9.5e-06
Zm00001d031065	S1_175632710	6.84263	17.181	7.20324	27.1757	1.21302	1.78018	9.68e-06
Zm00001d053660	S4_238368221	7.56743	11.3441	13.0384	10.4224	0.526881	-0.297507	9.83e-06
Zm00001d013290	S5_7920365	27.2238	48.4436	39.2771	48.7692	0.808873	0.305294	1.06e-05
Zm00001d004976	S2_151849775	25.6787	36.8077	25.117	44.337	0.502995	0.795702	1.79e-05
Zm00001d040789	S3_65986978	57.6202	63.3785	73.0058	67.8287	0.135182	-0.104627	1.86e-05
Zm00001d004976	S2_152586046	24.9009	38.2462	28.2665	37.6164	0.599551	0.399966	2.04e-05
Zm00001d013862	S5_23182542	19.0706	12.7965	12.6855	4.9093	-0.540788	-1.21159	2.19e-05
Zm00001d045233	S9_16750116	13.0461	9.16266	8.73243	9.41603	-0.466893	0.0979324	2.4e-05
Zm00001d026143	S10_139779407	2.87624	2.93988	6.18749	2.48723	0.0234956	-1.04341	2.61e-05
Zm00001d036386	S6_86346575	15.0758	18.7382	22.7429	18.6158	0.296096	-0.275483	3.23e-05
Zm00001d049343	S4_27217378	59.3647	50.4677	71.4868	74.7304	-0.230038	0.0631533	3.71e-05
Zm00001d005199	S2_163244808	11.2837	9.66486	7.70614	11.546	-0.203878	0.527128	4e-05
Zm00001d037473	S6_126450195	84.1083	126.146	110.935	126.029	0.57911	0.182489	4.3e-05
Zm00001d051790	S4_169877925	63.1037	58.5802	79.8274	152.138	-0.105573	0.921913	4.41e-05
Zm00001d016465	S5_163312867	6.02019	6.67509	6.22683	5.85469	0.128674	-0.0762707	4.66e-05
Zm00001d012845	S5_1070672	5.57991	7.55444	8.62877	8.09413	0.378606	-0.0824157	4.94e-05
Zm00001d004707	S2_132744560	23.5812	19.3695	27.2408	16.4043	-0.271147	-0.698333	5.27e-05
Zm00001d024635	S10_81357791	127.74	138.107	78.4732	120.727	0.111729	0.615109	5.6e-05
Zm00001d033872	S1_277024735	12.221	438.189	64.3869	453.218	5.05393	2.79631	6.27e-05
Zm00001d002054	S2_5038292	5.82543	6.08246	9.82162	6.83194	0.0533315	-0.466476	6.86e-05
Zm00001d015729	S5_113152786	64.9517	66.7468	79.2186	69.7598	0.0387443	-0.181008	7.1e-05
Zm00001d004478	S2_114435797	297.658	251.957	288.821	203.702	-0.239599	-0.501635	7.21e-05
Zm00001d028593	S1_40161657	8.18854	11.7273	4.342	10.2659	0.470021	1.07651	7.29e-05
Zm00001d011713	S8_159802324	54.3845	49.0003	42.5123	49.6966	-0.147543	0.220466	7.75e-05
Zm00001d010491	S8_117532559	44.5856	38.2306	50.3925	37.4053	-0.216597	-0.42025	7.8e-05
Zm00001d042393	S3_164251506	7.49854	10.7411	7.3006	5.46678	0.466286	-0.360169	7.83e-05
Zm00001d035169	S6_7515251	20.135	30.449	21.1238	29.0591	0.573379	0.442201	8.03e-05
Zm00001d039900	S3_18643146	139.458	75.1859	124.938	51.7837	-0.882544	-1.25455	8.13e-05
Zm00001d038170	S6_150422068	146.808	232.779	124.923	147.982	0.661418	0.242593	8.84e-05
Zm00001d035578	S6_34511176	17.9371	23.0068	25.1059	25.5651	0.342227	0.0251535	9.7e-05
Zm00001d032852	S1_240257672	11.3872	13.3525	11.2127	9.72678	0.212452	-0.187169	9.73e-05
Zm00001d025024	S10_101206586	48.0901	55.9477	46.0487	80.8741	0.214205	0.799252	9.74e-05
Zm00001d043782	S3_210067939	7.45535	11.5417	6.65359	6.18103	0.568799	-0.0919447	9.96e-05
Zm00001d012420	S8_174234436	21.2805	1041.15	40.9089	687.988	5.54764	4.03915	0.00010344
Zm00001d010492	S8_117529495	27.8817	31.0163	33.9457	33.0222	0.148653	-0.0386409	0.000105296
Zm00001d032112	S1_213434921	6.30619	10.5516	4.28372	9.67775	0.660902	1.01498	0.000105637
Zm00001d006614	S2_212679615	3.46045	2.10263	1.86247	1.92953	-0.5237	0.0334097	0.000108747
Zm00001d003947	S2_71150479	69.3123	70.5853	74.0015	107.366	0.0258857	0.530923	0.000123686
Zm00001d052327	S4_187152189	21.275	31.6919	20.9768	23.2403	0.553509	0.141429	0.000130509
Zm00001d029723	S1_84225499	3.35499	3.50048	4.61644	3.61707	0.0474095	-0.282679	0.000135008
Zm00001d028515	S1_37927077	33.1604	69.2202	23.7465	53.2435	1.03956	1.13223	0.000135241
Zm00001d038841	S6_165640540	20.5086	22.2752	21.5204	46.1866	0.113877	1.06714	0.000137025
Zm00001d027535	S1_7568047	7.93992	13.6015	8.89046	8.40768	0.707788	-0.0721986	0.000141694
Zm00001d036571	S6_93699914	21.8879	20.1673	20.8719	25.0116	-0.112749	0.250073	0.000158087
Zm00001d015300	S5_83323323	25.3823	53.7504	27.8792	70.4741	1.0533	1.30739	0.000164068
Zm00001d052367	S4_188382546	24.8476	20.3161	19.7618	21.7044	-0.278082	0.129042	0.000171329
Zm00001d039719	S3_13010370	110.275	57.9341	63.1845	61.4703	-0.916951	-0.0390546	0.000178118
Zm00001d048243	S9_153105063	1.9401	2.09492	1.46697	3.11795	0.0740362	0.739188	0.000186847
Zm00001d015234	S5_80287163	95.1131	40.7975	116.605	84.175	-1.20132	-0.465445	0.000190873
Zm00001d049718	S4_41327160	4.27966	6.6554	2.09206	12.6731	0.536034	2.1447	0.000203956
Zm00001d031542	S1_193699067	17.4385	17.689	17.0969	23.2962	0.0194683	0.42499	0.000211683
Zm00001d031280	S1_184904484	5.31565	8.50371	4.99776	5.80939	0.589559	0.183101	0.000222912
Zm00001d017777	S5_206410833	6.81827	7.19555	13.8498	8.79608	0.0679906	-0.600168	0.000225854
Zm00001d046135	S9_65844335	147.019	197.277	127.028	192.388	0.42173	0.595039	0.000228305
Zm00001d002267	S2_9166939	43.8571	33.0671	62.1045	40.291	-0.396958	-0.611915	0.000230649
Zm00001d006409	S2_206940521	22.9439	21.8394	19.8468	22.493	-0.0681309	0.17241	0.00023894
Zm00001d010519	S8_118867887	3.73768	9.23481	4.31535	8.1948	1.11123	0.790655	0.000244665
Zm00001d046322	S9_80349314	2.6651	14.6805	3.68879	7.80486	2.09704	0.909085	0.000245323
Zm00001d041716	S3_134765842	7.3588	12.8677	4.45403	5.26699	0.730366	0.200452	0.000246897
Zm00001d007937	S2_242692641	433.231	479.184	311.549	273.506	0.145123	-0.187245	0.00025034
Zm00001d002889	S2_25919086	59.5299	42.338	42.5975	39.269	-0.482016	-0.114575	0.000267608
Zm00001d017988	S5_211457056	17.4557	19.2077	15.4464	29.3965	0.130839	0.886132	0.00026808
Zm00001d052194	S4_182773720	2.48738	190.155	7.10535	190.084	5.77646	4.55919	0.000269672
Zm00001d030762	S1_158441651	122.185	137.089	82.3953	63.1741	0.164775	-0.377974	0.000272802
Zm00001d013809	S5_21121525	94.3389	209.13	250.929	271.758	1.14015	0.114605	0.000278215
Zm00001d046601	S9_98188045	16.1861	13.7714	16.6841	17.0214	-0.218433	0.027256	0.000287821
Zm00001d002125	S2_6291804	10.1224	13.2602	19.3637	15.1415	0.358528	-0.335218	0.000297497
Zm00001d038806	S6_164798118	6.26151	561.467	12.239	511.36	6.27535	5.27429	0.000304416
Zm00001d039589	S3_8531878	158.988	93.6407	196.697	91.7279	-0.757432	-1.09221	0.000314292
Zm00001d043239	S3_192832836	105.289	66.7343	105.929	58.1482	-0.650028	-0.854252	0.000316125
Zm00001d036006	S6_65514109	12.1354	11.4107	0	0	-0.0818762	0	0.000366878
Zm00001d049018	S4_12735042	8.37988	21.2495	4.56032	19.5502	1.24613	1.88591	0.000415605
Zm00001d012821	S5_924773	84.3882	93.2689	55.756	63.4234	0.142745	0.182812	0.000473037
Zm00001d045216	S9_16428814	21.7906	24.7965	30.0956	25.4711	0.178738	-0.23229	0.000530121
Zm00001d035390	S6_23986560	230.283	116.138	0	0	-0.981445	0	0.000577456
Zm00001d036560	S6_92295346	25.8021	28.2188	25.5912	33.5315	0.124552	0.376963	0.000589629
Zm00001d048892	S4_7221608	7.80987	12.6446	7.62221	8.29958	0.631137	0.109107	0.000624177
Zm00001d012816	S5_845171	35.5678	23.9276	26.9523	17.7893	-0.55283	-0.57306	0.000658244
Zm00001d051633	S4_165119642	15.082	11.0219	14.9844	15.5743	-0.419779	0.0522875	0.000661303
Zm00001d027966	S1_18514288	13.3697	31.7125	12.7749	16.462	1.18681	0.342178	0.00067697
Zm00001d017106	S5_185544278	21.906	30.6755	28.2555	26.1157	0.467639	-0.109581	0.00070846
Zm00001d034346	S1_290281909	6.70241	5.66376	6.56052	2.78956	-0.208973	-0.996455	0.000710983
Zm00001d042272	S3_158447397	8.01015	14.3526	8.02369	7.23592	0.768863	-0.131788	0.000731071
Zm00001d008422	S8_8271801	101.285	111.769	82.1494	84.0869	0.140779	0.0332319	0.000776949
Zm00001d016570	S5_167822258	3.34458	17.2251	3.25973	6.99588	2.06863	0.908495	0.000781533
Zm00001d037971	S6_143884669	46.2696	59.7565	46.8825	73.0651	0.362125	0.629297	0.000874525
Zm00001d034665	S1_299307956	166.527	363.446	84.6808	351.708	1.12131	2.04143	0.000909053
Zm00001d007090	S2_222100478	17.6976	27.6656	26.4069	25.5016	0.616464	-0.0484603	0.000931813
Zm00001d025203	S10_108945257	25.7012	23.4494	27.3698	35.8178	-0.127102	0.376051	0.000968224
Zm00001d039620	S3_9230839	5.772	15.0453	5.16138	8.33943	1.24449	0.600082	0.00100607
Zm00001d011066	S8_137998780	22.8433	24.6967	22.3734	20.5785	0.107996	-0.115275	0.00102621
Zm00001d043797	S3_210378512	100.184	96.0931	92.3147	97.0671	-0.0595439	0.0716658	0.00106071
Zm00001d047505	S9_132912636	0.612948	3.10426	0.327577	0.3577	1.34742	0.0323687	0.00109352
Zm00001d034497	S1_294671452	11.9351	72.6369	3.89522	26.306	2.50914	2.47977	0.00109616
Zm00001d017164	S5_187390645	18.5588	16.9046	21.7577	17.3973	-0.127487	-0.30686	0.00112631
Zm00001d021890	S7_165496838	248.008	188.038	215.072	143.413	-0.397516	-0.581319	0.00121108
Zm00001d011517	S8_153161284	73.2365	74.1641	63.7437	49.4653	0.0179147	-0.359448	0.00121583
Zm00001d001951	S2_3418647	29.696	92.5015	26.1497	94.1605	1.60694	1.80943	0.00124906
Zm00001d051320	S4_153920955	34.7824	23.5821	30.8459	16.5864	-0.541641	-0.856648	0.00129413
Zm00001d039448	S3_4600827	50.2983	38.8623	65.814	77.377	-0.363888	0.230281	0.00131827
Zm00001d019130	S7_18333640	62.88	41.5601	45.8546	45.8645	-0.585862	0.000304899	0.00138381
Zm00001d015856	S5_126420966	158.316	136.626	122.068	91.8165	-0.21114	-0.407003	0.0013893
Zm00001d024966	S10_97249122	51.7932	48.9209	34.6416	48.8499	-0.0807063	0.484031	0.00141383
Zm00001d048769	S4_5216642	3.0575	2.31315	2.64505	5.04342	-0.292391	0.729426	0.00142687
Zm00001d009824	S8_83960848	2.83947	1.62016	1.36694	1.49299	-0.551256	0.0748489	0.00144425
Zm00001d018025	S5_212366770	79.301	62.016	93.6513	61.4774	-0.3497	-0.599287	0.00151292
Zm00001d012821	S5_789809	88.5894	94.4892	56.1388	63.3121	0.0920102	0.17062	0.00154461
Zm00001d033726	S1_272365176	75.15	92.7486	66.0249	62.0828	0.299952	-0.0874523	0.00162057
Zm00001d049079	S4_15079731	28.7352	29.8434	21.4837	22.6932	0.0527913	0.0755917	0.00164438
Zm00001d037434	S6_125282075	4.72667	32.9114	2.94171	33.9769	2.566	3.14951	0.0016567
Zm00001d028775	S1_46190882	38.8754	34.6889	72.1155	52.4586	-0.160023	-0.451758	0.00169847
Zm00001d021287	S7_147964539	9.40974	16.6848	7.96768	19.448	0.764576	1.18915	0.00171168
Zm00001d016675	S5_172409338	5.76077	6.2282	6.59778	11.2427	0.0964497	0.688274	0.0017819
Zm00001d021850	S7_164521057	76.2058	65.0488	45.556	67.4181	-0.225176	0.555411	0.00180265
Zm00001d045199	S9_15852741	225.808	234.505	183.965	248.539	0.0542864	0.432017	0.00185479
Zm00001d011351	S8_147718301	33.6802	39.747	22.1343	35.6481	0.232581	0.663705	0.0019403
Zm00001d053104	S4_214001636	25.4625	24.7989	23.2733	30.575	-0.0366388	0.379412	0.0019479
Zm00001d006455	S2_208769058	12.4953	12.721	12.8742	21.3502	0.0239305	0.68788	0.00197239
Zm00001d002971	S2_28426624	71.5192	42.9919	49.2892	35.7952	-0.721128	-0.450729	0.00197657
Zm00001d013135	S5_5326452	123.957	208.641	163.93	255.212	0.746493	0.635488	0.00200734
Zm00001d044068	S3_218268446	24.3137	13.5633	26.7771	21.2365	-0.797577	-0.320963	0.00206219
Zm00001d024804	S10_88761458	1102.3	1027.41	1442.22	1244.38	-0.101401	-0.212699	0.00216354
Zm00001d009077	S8_34804868	31.9195	21.18	35.5405	36.5844	-0.569688	0.0406368	0.00225394
Zm00001d050304	S4_80278057	1.55206	1.75884	1.8153	9.05537	0.112398	1.83661	0.00227075
Zm00001d037760	S6_136636937	4.9385	4.69731	5.32434	10.6384	-0.0598199	0.879904	0.00229453
Zm00001d012675	S8_178411277	458.457	508.298	360.964	424.784	0.14858	0.234276	0.00249222
Zm00001d011220	S8_143439548	38.8269	101.492	30.2841	86.7159	1.36369	1.48741	0.00249647
Zm00001d012131	S8_168618782	1.14287	4.78773	1.03587	2.01206	1.43345	0.565105	0.00250397
Zm00001d043613	S3_205198297	191.939	342.285	208.448	613.502	0.831259	1.55283	0.00250466
Zm00001d003867	S2_64013148	35.9813	18.4559	45.1215	42.9999	-0.926586	-0.0679382	0.002523
Zm00001d006793	S2_216855062	5.16142	10.2684	12.7036	12.1745	0.870946	-0.0568042	0.00256757
Zm00001d044929	S9_7559810	31.8188	34.4402	29.6515	41.8296	0.110866	0.482649	0.00261495
Zm00001d023652	S10_13698714	68.3275	73.4374	30.5061	29.351	0.102599	-0.0538875	0.00270636
Zm00001d023429	S10_5409495	32.0279	39.9523	39.3734	53.3146	0.310258	0.427936	0.00273548
Zm00001d041255	S3_109249789	20.292	26.6463	21.6425	31.135	0.376775	0.505115	0.0028021
Zm00001d047760	S9_141143655	72.0983	67.2874	55.9252	52.5097	-0.0982179	-0.0892665	0.00305941
Zm00001d008975	S8_28092199	6.26244	7.65926	4.14624	5.31453	0.253789	0.295158	0.00327147
Zm00001d032303	S1_221084845	32.7632	28.6738	33.4015	24.4607	-0.186265	-0.434195	0.00355319
Zm00001d042451	S3_168260277	35.3659	30.826	31.125	38.3374	-0.192379	0.292205	0.00360595
Zm00001d005052	S2_156305661	17.0766	22.8194	15.4878	16.6623	0.398014	0.099276	0.0036897
Zm00001d033744	S1_272606459	24.4548	22.8574	21.8096	15.2666	-0.0935006	-0.487732	0.00371932
Zm00001d047207	S9_121996216	58.2545	37.9817	63.2317	59.8618	-0.604125	-0.0777473	0.00393809
Zm00001d027505	S1_6916139	13.2644	11.4691	11.1359	16.8359	-0.194069	0.555502	0.00397319
Zm00001d032615	S1_232168054	87.5277	102.392	96.9363	176.976	0.223918	0.861765	0.00400644
Zm00001d026514	S10_147437617	33.881	25.8155	28.0899	18.6197	-0.379376	-0.568221	0.00404424
Zm00001d010871	S8_131544735	1030.16	936.67	844.846	924.391	-0.137119	0.129667	0.00405338
Zm00001d040235	S3_33201494	29.4054	23.4704	54.5722	54.5981	-0.31329	0.000673359	0.00408931
Zm00001d046788	S9_106224445	17.1965	14.1001	10.5231	12.6823	-0.269108	0.247784	0.00417775
Zm00001d017435	S5_195382123	223.121	142.194	193.232	56.3171	-0.64631	-1.76074	0.00422101
Zm00001d011718	S8_159818438	80.4155	68.2526	85.2977	84.5969	-0.233436	-0.011764	0.00430926
Zm00001d048133	S9_150627979	20.9068	24.3033	17.3131	23.4348	0.20795	0.416066	0.00464903
Zm00001d003559	S2_48114808	1133.19	553.94	755.583	504.296	-1.03126	-0.582368	0.00470388
Zm00001d007075	S2_221669742	80.876	72.3883	64.6859	74.0123	-0.157889	0.191544	0.00482953
Zm00001d036337	S6_84657269	101.27	98.3992	95.1397	67.5596	-0.0410824	-0.487773	0.00504258
Zm00001d038542	S6_159650133	26.8726	19.8636	18.5492	12.7274	-0.41786	-0.510053	0.00504356
Zm00001d038004	S6_144865881	6.45118	10.9472	8.74553	21.7665	0.681131	1.2241	0.00514675
Zm00001d044172	S3_221162029	113.585	154.788	138.17	180.533	0.443162	0.383383	0.00516283
Zm00001d041525	S3_125968544	35.9507	33.1565	38.7546	23.3448	-0.113443	-0.70751	0.00517053
Zm00001d047834	S9_142627034	17.1946	18.243	31.2323	22.8084	0.0808254	-0.437041	0.00519716
Zm00001d033056	S1_249095083	76.4656	96.1389	58.2699	101.152	0.326495	0.785342	0.00539777
Zm00001d013599	S5_15111178	49.4195	71.7925	49.1971	58.6407	0.529807	0.248692	0.00541846
Zm00001d030856	S1_163639731	2.46468	3.7157	4.49632	3.36734	0.44475	-0.33171	0.00568083
Zm00001d028641	S1_41588573	9.13303	42.6754	8.84848	56.5667	2.10775	2.54726	0.00594817
Zm00001d013530	S5_13742487	37.7636	37.9473	17.315	29.1149	0.00681968	0.717455	0.00606749
Zm00001d047780	S9_141496423	39.8174	43.861	33.4495	41.288	0.136278	0.295764	0.00612412
Zm00001d004716	S2_133452357	221.66	130.213	233.121	236.713	-0.762936	0.0219634	0.00624478
Zm00001d011965	S8_165287842	109.134	79.669	134.595	81.7837	-0.449175	-0.711889	0.00633636
Zm00001d033669	S1_270234715	17.9192	16.9539	14.2081	15.0983	-0.075551	0.0820667	0.00644154
Zm00001d033717	S1_272131030	221.743	111.154	155.53	104.815	-0.989901	-0.564891	0.00661393
Zm00001d034904	S1_305342602	28.9487	47.2893	25.069	24.5152	0.689209	-0.0309822	0.00680741
Zm00001d024679	S10_83504012	79.9189	62.9998	76.9793	52.2185	-0.33841	-0.551163	0.00692539
Zm00001d003252	S2_38332012	63.0243	40.0327	247.839	68.6654	-0.641845	-1.8367	0.00720072
Zm00001d009746	S8_79189166	2.83633	4.70958	5.38931	5.02771	0.573657	-0.0840502	0.00722449
Zm00001d022381	S7_176463799	126.63	83.106	125.228	74.8409	-0.601689	-0.734981	0.00740615
Zm00001d031065	S1_175603758	6.69738	18.6819	9.0548	20.1573	1.35443	1.07327	0.0075178
Zm00001d012515	S8_175929869	18.0536	14.8419	22.7317	26.0305	-0.266312	0.187769	0.00753144
Zm00001d004551	S2_116655372	12.6137	12.0508	13.0987	14.4384	-0.0609213	0.130961	0.00753296
Zm00001d011089	S8_138776172	43.8728	44.2535	45.6588	21.5815	0.0121874	-1.04701	0.00772332
Zm00001d026064	S10_137394057	3.84355	15.6979	8.68353	23.5537	1.78553	1.34234	0.00777682
Zm00001d037278	S6_119260392	56.318	42.264	38.9433	27.7897	-0.405819	-0.472403	0.0077966
Zm00001d012169	S8_169393109	4.68153	7.27618	3.20239	6.82378	0.542686	0.896655	0.00789598
Zm00001d007192	S2_224425010	15.3268	35.984	22.7442	41.5779	1.17966	0.84253	0.00796513
Zm00001d032045	S1_210459540	0.718702	2.35628	0.67575	1.27595	0.965544	0.44166	0.00797748
Zm00001d011588	S8_155141343	13.8269	9.24378	10.3363	8.28498	-0.53347	-0.287977	0.00810826
Zm00001d018229	S5_217043504	0.774423	5.66449	0.564386	0.336671	1.90915	-0.226952	0.00813674
Zm00001d029455	S1_71523707	25.5474	29.6095	20.3879	29.1147	0.205407	0.493672	0.00817929
Zm00001d053371	S4_227974161	73.7377	57.64	84.9131	59.0573	-0.349951	-0.516538	0.0095228
Zm00001d007254	S2_225869378	0.903166	1.65657	0.880899	0.986954	0.481162	0.0791361	0.00969641
Zm00001d017937	S5_210386782	19.8092	12.1831	22.7883	24.3908	-0.65853	0.0940568	0.00984154
Note:
1. RefCtrlExp: Median CPM of genotypes carrying reference alleles under control condition;
2. RefHeatExp: Median CPM of genotypes carrying reference alleles under heat condition;
3. AltCtrlExp: Median CPM of genotypes carrying alternative alleles under control condition;
4. AltHeatExp: Median CPM of genotypes carrying alternative alleles under heat condition;
