## Supplemental Table S7 for "Mapping Responsive Genomic Elements to Heat Stress in a Maize Diversity Panel"

### Sheet: Supplemental Table S7
Supplementable Table S7. MOAseq statistics and numbers of called peaks.
Sample	Condition	Replicate	Number of Reads	Unique Alignment Rate#	Number of Peaks*(q255)	Number of footprints
B73	Control	1	126939893	0.4526	96344	142815
B73	Control	2	166432747	0.435141	113352	184536
B73	Control	3	138693816	0.400368	92035	131872
B73	Heat	1	158734914	0.45009	118069	202906
B73	Heat	2	131979910	0.459244	100875	159774
B73	Heat	3	160081276	0.437668	105522	172688
Note: * it indicates peaks generated from unique alignment files.
