## Supplemental Table S8 for "Mapping Responsive Genomic Elements to Heat Stress in a Maize Diversity Panel"

### Sheet: Supplemental Table S8
Supplemental Table S8. Upregulated transposable elements overlapped with heat-specific MOAseq peaks in B73.
DHH00001Zm00001d03348
DHH00001Zm00001d06292
DHH00001Zm00001d07607
DHH00002Zm00001d00263
DHH00002Zm00001d00381
DHH00002Zm00001d01171
DHH00002Zm00001d02074
DHH00002Zm00001d03883
DHH00002Zm00001d03932
DHH00002Zm00001d04973
DHH00002Zm00001d07027
DHH00002Zm00001d07934
DHH00002Zm00001d08507
DHH00002Zm00001d09390
DHH00008Zm00001d00251
DHH00012Zm00001d00429
DHH00015Zm00001d00109
DHH00491Zm00001d00001
DHH00689Zm00001d00001
DHH00699Zm00001d00001
DHH00898Zm00001d00001
DHH00950Zm00001d00001
DHH01436Zm00001d00001
DHH01828Zm00001d00001
DHH02103Zm00001d00001
DTA00141Zm00001d00004
DTT00042Zm00001d00183
DTT10009Zm00001d00612
DTX12956Zm00001d00003
RLC00002Zm00001d01687
RLC00002Zm00001d10560
RLC00004Zm00001d11121
RLC00013Zm00001d00512
RLC00014Zm00001d00316
RLC00042Zm00001d00088
RLC00063Zm00001d00007
RLC00151Zm00001d00005
RLC00157Zm00001d00020
RLC00463Zm00001d00005
RLC00875Zm00001d00004
RLC01695Zm00001d00002
RLC02249Zm00001d00001
RLC02249Zm00001d00003
RLC06058Zm00001d00001
RLC24179Zm00001d00001
RLG00001Zm00001d16099
RLG00003Zm00001d05444
RLG00003Zm00001d09550
RLG00003Zm00001d10200
RLG00003Zm00001d10746
RLG00003Zm00001d11202
RLG00007Zm00001d00242
RLG00007Zm00001d02365
RLG00007Zm00001d03019
RLG00007Zm00001d03097
RLG00007Zm00001d03249
RLG00008Zm00001d02937
RLG00009Zm00001d00540
RLG00009Zm00001d01795
RLG00009Zm00001d01836
RLG00010Zm00001d01172
RLG00012Zm00001d00935
RLG00018Zm00001d00382
RLG00021Zm00001d00436
RLG00021Zm00001d00512
RLG00357Zm00001d00010
RLG00434Zm00001d00008
RLG01421Zm00001d00002
RLG04210Zm00001d00002
RLG04402Zm00001d00001
RLG17747Zm00001d00001
RLG18650Zm00001d00001
RLG19714Zm00001d00001
RLG21732Zm00001d00001
RLX00518Zm00001d00003
RLX00623Zm00001d00006
RLX00671Zm00001d00005
RLX00793Zm00001d00002
RLX01116Zm00001d00003
RLX03090Zm00001d00001
RLX03351Zm00001d00002
RLX05034Zm00001d00001
RLX05594Zm00001d00001
RLX05707Zm00001d00001
RLX06576Zm00001d00001
RLX07284Zm00001d00001
RLX07792Zm00001d00001
RLX09802Zm00001d00001
RLX10137Zm00001d00001
RLX10654Zm00001d00001
RLX11457Zm00001d00001
RLX11526Zm00001d00001
RLX11614Zm00001d00001
RLX11758Zm00001d00001
RLX11946Zm00001d00001
RLX12114Zm00001d00001
RLX12759Zm00001d00001
RLX13457Zm00001dS0001
RLX13504Zm00001d00001
RLX13637Zm00001d00001
RLX13906Zm00001d00001
RLX14179Zm00001d00001
RLX14470Zm00001d00001
RLX15320Zm00001d00001
RLX15389Zm00001d00001
RLX16014Zm00001d00001
RLX18221Zm00001d00001
RLX18796Zm00001d00001
RLX19006Zm00001d00001
RLX19895Zm00001d00001
RLX20271Zm00001d00001
RLX20480Zm00001d00001
RLX21352Zm00001d00001
RLX22250Zm00001d00001
RLX22309Zm00001d00001
RLX24105Zm00001d00001
RLX24234Zm00001d00001
RLX24389Zm00001d00001
