## Supplemental Table S9 for "Mapping Responsive Genomic Elements to Heat Stress in a Maize Diversity Panel"

### Sheet: Supplemental Table S9
Supplemental Table S9. Enriched motifs within heat-enriched MOA-seq footprints in B73
Query_ID	nsites	ALD_ID	TF family	Target_ID	Optimal_offset	p-value	E-value	q-value	Overlap	Query_consensus	Target_consensus	Orientation
1-GAMRRSGACRG	5493
2-AAAKAAAAAAAAAA	1704	CDF5	Dof	M06837	0	4.52e-07	0.000603523	0.000929991	14	AAAGAAAAAAAAAA	AAAAAAAAAAAAAAGAAAAAGTGAAAA	-
3-CCCACMTGTCAGY	543	TCP20	TCP	M07285	6	0.000264236	0.352491	0.146446	13	CCCACATGTCAGT	GTGGGTCCCACATGCTTTTTT	-
4-GTAGTAGTAGY	813
5-GCACGGCACGGCAS	729
6-YYYYMTCYCYCYSCY	3292	ERF105	AP2	M06676	0	0.000136696	0.182353	0.303478	15	CTCCCTCTCCCTCCC	CCGCCGCCGCCGCCGCCGCCGCCG	+
7-RCATGCATGCAY	667	ATHB-4	Homeodomain	M01065	0	2.63e-05	0.0350961	0.0486647	11	ACATGCATGCAC	ACCTGCATGTA	+
8-GCAGCAGCAG	1131	NLP4	RWP-RK	M07248	0	6.17e-05	0.082249	0.164498	10	GCAGCAGCAG	GCAGCAGCAGCAGCA	-
9-GGCCCA	2096	OsI_08196	TCP	M02513	1	8.51e-06	0.0113551	0.0145712	6	GGCCCA	GGGCCCAC	+
10-CACACACACACA	224
11-ATATATATAT	591	SPT15	TBP	M08609	5	6.33e-07	0.000844749	0.000844539	10	ATATATATAT	ATCGAATATATATATCTAGTC	+
12-WGTACWGTACW	544
13-RGCCCARYCCAN	1170
14-GAYGTGGAC	481	O2	bZIP	M08078	3	0.000365364	0.487396	0.293046	9	GACGTGGAC	GATGACGTGGCAC	+
15-CGCCGCCGCCT	348	ERF5	AP2	M06674	4	4.79e-07	0.000638848	0.000845966	11	CGCCGCCGCCT	CCACCGCCGCCGCCA	+
16-AACCAAACMA	1449
17-GCGCGCGCGC	892	E2F2	E2F	M04696	0	1.17e-07	0.000155687	0.000154076	10	GCGCGCGCGC	GCGCGCGCGTA	+
18-CCATYSATC	165
19-CCCCRCCCC	459	E2f1	E2F	M09041	2	0.000287478	0.383496	0.401208	9	CCCCGCCCC	TTTCCCGCCCTC	-
20-CACGCACACG	294
21-CTTATCCDSW	622	SRM1	Myb/SANT	M07122	1	8.09e-09	1.08e-05	2.15e-05	10	CTTATCCTCT	CCTTATCCATATT	+
22-VYACGTACGTRB	406	SPL3	SBP	M02715	2	0.000120255	0.16042	0.07439	12	ATACGTACGTAT	GAAAATGTACGGCAAT	+
23-ATCSRACGGY	150	ZIM	GATA	M06892	0	7.67e-07	0.00102302	0.00204604	10	ATCGGACGGC	ATCCAACGGTTGAGA	+
24-CTAGCTAGCAG	262
25-AGCTAGCT	353
26-CACATGC	420	BHLH78	bHLH	M01713	1	5.3e-05	0.070706	0.0692787	7	CACATGC	GCACGTGC	+
27-AGGCARGCAGGCAR	463
28-GGATCGGA	127	GATA19	GATA	M06894	1	2.59e-05	0.0344932	0.037715	8	GGATCGGA	CGGATCGGATT	+
29-ACWWGT	1216
30-CTGCTCTGCTC	118
31-CTTATCC	100	AT5G61620	Myb/SANT	M07150	1	4.72e-06	0.0062933	0.00395711	7	CTTATCC	TCTTATCCAAA	+
32-GCAAGCAA	575	NAC105	NAC/NAM	M07245	8	2.95e-05	0.0394019	0.0515459	8	GCAAGCAA	CTTGAAAAACAAGCAAC	-
33-RTGCGATGCGA	119
34-CAACTTGCAA	254	BHLH80	bHLH	M06723	2	5.05e-06	0.00674254	0.0134851	9	CAACTTGCAA	TGCAACTTGCA	+
35-AGACGAGACGAG	160
36-CGCACGCA	208	E2F2	E2F	M04696	4	0.000363335	0.484689	0.490359	7	CGCACGCA	TACGCGCGCGC	-
37-CCGGCCGG	201
38-GAAGCTTC	93	HSFB2A	HSF	M06952	0	3.19e-06	0.00425988	0.00189003	8	GAAGCTTC	GAAGCTTCTAGA	+
39-CACAAGCACAA	42
40-CTGCACTGCAGC	82
41-ACGCAACGCAACGS	142	anac028	NAC/NAM	M01289	2	0.000159737	0.213089	0.399271	7	ACGCAACGCAACGC	ATACGCAAC	-
42-GACGGACGGAC	102
43-TGCCAGTGCCAG	80
44-CGAAGGGGTAYC	70
45-CGAGCGAG	355
46-AATAAA	1011	PK27085.1	NAC/NAM	M01293	0	9.97e-09	1.33e-05	2.66e-05	6	AATAAA	AATAAATT	-
47-AAGAAA	1595
48-CCGCGCCGCGCCG	125	CRF4	AP2	M01626	-2	0.000111045	0.148134	0.134615	8	CCGCGCCGCGCCG	GCGCCGCC	+
49-GYGGGSCCCRC	123	PK19717.1	TCP	M01318	-2	2.13e-07	0.000284262	0.000147902	9	GCGGGCCCCGC	GGGGCCCAC	+
50-TATATA	443	SPT15	TBP	M08609	6	3.07e-07	0.000409026	0.000409026	6	TATATA	ATCGAATATATATATCTAGTC	+
51-TWATWA	224	YAB1	Sox	M00890	2	0.000108007	0.144082	0.143829	6	TAATAA	AATAATAA	+
