## Supplemental Table S10 for "Mapping Responsive Genomic Elements to Heat Stress in a Maize Diversity Panel"

### Sheet: Supplemental Table S10
Supplemental Table S10. Proportion of reGenes and heo-eGenes with heat-enriched MOA-seq footprints in their 2kb flanking regions.
ReGenes (n=258)
Group	Total	Heat diff MOAseq peaks	% with Heat enriched MOA-seq footprints	Highly associated SNP within MOAfootprint	% with SNP in footprint
RefH	78	29	0.371795	7	0.241379
RefC	42	6	0.142857	1	0.166667
AltH	87	30	0.344828	9	0.3
AltC	56	10	0.178571	1	0.1
heo-eGenes (n=518)
Group
RefH	313	115	0.367412	25	0.217391
AltH	205	62	0.302439	14	0.225806
