## Supplemental Table S11 for "Mapping Responsive Genomic Elements to Heat Stress in a Maize Diversity Panel"

### Sheet: Supplemental Table S11
Supplementable Table S11. Comparison of interaction term significance between inside and outside of MOA-seq footprints in different reGene categories.
Flanking region	reGene	Footprints	pvalue	median interaction p value (inside)	median interaction p value (outside)
500bp	RefHeat	Heat-enriched	0.0119	2.54e-05	0.0112
500bp	RefControl	Heat-enriched	0.9748	0.025	0.0314
500bp	AltHeat	Heat-enriched	0.000234	4.66e-05	0.00751
500bp	AltControl	Heat-enriched	0.4186	0.022	0.0044
500bp	RefHeat	Control	0.4553	0.000246	0.000583
500bp	RefControl	Control	0.00242	0.000335	0.00605
500bp	AltHeat	Control	0.3476	0.000609	0.000676
500bp	AltControl	Control	0.8072	0.00427	0.00244
500bp	RefHeat	Heat	0.0856	0.000196	0.00079
500bp	RefControl	Heat	0.0456	0.000632	0.00637
500bp	AltHeat	Heat	0.8176	0.000918	0.000676
500bp	AltControl	Heat	0.8245	0.00419	0.00309
1000bp	RefHeat	Heat-enriched	0.00867	2.72e-05	0.00963
1000bp	RefControl	Heat-enriched	0.3351	0.0191	0.0907
1000bp	AltHeat	Heat-enriched	0.00207	6.83e-05	0.00539
1000bp	AltControl	Heat-enriched	0.4186	0.022	0.0044
1000bp	RefHeat	Control	0.6197	0.000246	0.000583
1000bp	RefControl	Control	0.00266	0.000353	0.00605
1000bp	AltHeat	Control	0.6451	0.000609	0.000676
1000bp	AltControl	Control	0.7242	0.00427	0.00244
1000bp	RefHeat	Heat	0.1106	0.000196	0.00079
1000bp	RefControl	Heat	0.0671	0.000642	0.00637
1000bp	AltHeat	Heat	0.7417	0.000918	0.000676
1000bp	AltControl	Heat	0.7384	0.00419	0.00309
2000bp	RefHeat	Heat-enriched	0.0667	4.7417e-05	0.00548
2000bp	RefControl	Heat-enriched	0.3351	0.0907	0.0191
2000bp	AltHeat	Heat-enriched	0.0029	0.00011	0.012
2000bp	AltControl	Heat-enriched	0.6495	0.00601	0.00444
2000bp	RefHeat	Control	0.4297	0.00103	0.000743
2000bp	RefControl	Control	0.00268	0.000537	0.00618
2000bp	AltHeat	Control	0.404	0.000674	0.000834
2000bp	AltControl	Control	0.5942	0.0044	0.00252
2000bp	RefHeat	Heat	0.6418	0.000461	0.000863
2000bp	RefControl	Heat	0.0697	0.00123	0.00659
2000bp	AltHeat	Heat	0.7453	0.00107	0.000834
2000bp	AltControl	Heat	0.4798	0.00452	0.00327
